# Chromosome engineering points to the *cis*-acting mechanism of chromosome arm-specific telomere length setting and robustness of plant phenotype, chromatin structure and gene expression

**DOI:** 10.1101/2024.12.09.627491

**Authors:** Ondřej Helia, Barbora Matúšová, Kateřina Havlová, Anna Hýsková, Martin Lyčka, Natalja Beying, Holger Puchta, Jiří Fajkus, Miloslava Fojtová

## Abstract

The study investigates the impact of targeted chromosome engineering on telomere dynamics, chromatin structure, gene expression, and phenotypic stability in *Arabidopsis thaliana*. Using precise CRISPR/Cas-based engineering, reciprocal translocations of chromosome arms were introduced between non-homologous chromosomes. The subsequent homozygous generations of plants were assessed for phenotype, transcriptomic changes and chromatin modifications near translocation breakpoints, and telomere length maintenance. Phenotypically, translocated lines were indistinguishable from wild-type plants, as confirmed through morphological assessments and principal component analysis. Gene expression profiling detected minimal differential expression, with affected genes dispersed across the genome, indicating negligible transcriptional impact. Similarly, ChIPseq analysis showed no substantial alterations in the enrichment of key histone marks (H3K27me3, H3K4me1, H3K56ac) near junction sites or across the genome. Finally, bulk and arm-specific telomere lengths remained stable across multiple generations, except for minor variations in one translocation line. These findings highlight the remarkable genomic and phenotypic robustness of *A. thaliana* despite large-scale chromosomal rearrangements. The study offers insights into the *cis*-acting mechanisms underlying chromosome arm-specific telomere length setting and establishes the feasibility of chromosome engineering for studies of plant genome evolution and crop improvement strategies.

**Significance statement:** This study demonstrates the robustness of *Arabidopsis thaliana* in maintaining telomere stability, chromatin integrity, and wild-type phenotype despite large-scale chromosomal translocations. It underscores the potential of chromosome engineering in advancing genome evolution research and crop improvement, contributes to a deeper understanding of genome dynamics, and opens new avenues for precision breeding in plants.
