## Supplementary Table S1 for "Chromosome engineering points to the *cis*-acting mechanism of chromosome arm-specific telomere length setting and robustness of plant phenotype, chromatin structure and gene expression"

### Sheet: WT x TL1-2d
Gene name	Function (GO term)	Regulation	Chromosome	Locus	Start	End	Strand	On the Chr with Junction	Distance from junction site [Mb]
AT1G01470	defense response	UP	Chr1	172145..172948 reverse	172145	172948	reverse	YES	29.7369
AT1G02270	catalytic activity	UP	Chr1	443148..446235 reverse	443148	446235	reverse	YES	29.4636
AT1G02660	lipid metabolic process	UP	Chr1	571954..574981 reverse	571954	574981	reverse	YES	29.3349
AT1G05870	unknown	DOWN	Chr1	1771456..1773293 reverse	1771456	1773293	reverse	YES	28.1366
AT1G07000	defense response	UP	Chr1	2150193..2152325 reverse	2150193	2152325	reverse	YES	27.7576
AT1G08920	transmembrane transport	UP	Chr1	2867258..2870656 forward	2867258	2870656	forward	YES	27.0392
AT1G09940	heme biosynthesis	UP	Chr1	3236994..3239554 reverse	3236994	3239554	reverse	YES	26.6703
AT1G09970	kinase activity	UP	Chr1	3252239..3255693 forward	3252239	3255693	forward	YES	26.6542
AT1G11960	unknown	UP	Chr1	4039710..4043880 reverse	4039710	4043880	reverse	YES	25.866
AT1G17420	defense response	UP	Chr1	5977410..5981480 forward	5977410	5981480	forward	YES	23.9284
AT1G17980	RNA processing	UP	Chr1	6187506..6191708 reverse	6187506	6191708	reverse	YES	23.7182
AT1G18210	calcium ion binding	UP	Chr1	6266608..6268828 reverse	6266608	6268828	reverse	YES	23.6411
AT1G20450	response to stress	UP	Chr1	7088002..7089606 reverse	7088002	7089606	reverse	YES	22.8203
AT1G23130	defense response	UP	Chr1	8200382..8201235 forward	8200382	8201235	forward	YES	21.7086
AT1G30360	defense response	UP	Chr1	10715664..10718997 forward	10715664	10718997	forward	YES	19.1909
AT1G32450	transporter activity	DOWN	Chr1	11715149..11719970 reverse	11715149	11719970	reverse	YES	18.1899
AT1G35350	phosphate ion transport	UP	Chr1	12981250..12984583 reverse	12981250	12984583	reverse	YES	16.9253
AT1G44350	metabolic process	UP	Chr1	16834209..16838286 reverse	16834209	16838286	reverse	YES	13.0716
AT1G51760	metabolic process	UP	Chr1	19199418..19201642 forward	19199418	19201642	forward	YES	10.7082
AT1G52720	unknown	UP	Chr1	19640898..19641665 forward	19640898	19641665	forward	YES	10.2682
AT1G53210	transmembrane transport	UP	Chr1	19844631..19847836 forward	19844631	19847836	forward	YES	10.062
AT1G53840	cell wall modification	UP	Chr1	20101444..20103667 forward	20101444	20103667	forward	YES	9.80621
AT1G55960	lipid binding	DOWN	Chr1	20927642..20930017 reverse	20927642	20930017	reverse	YES	8.97986
AT1G58200	transmembrane transport	UP	Chr1	21548186..21553127 reverse	21548186	21553127	reverse	YES	8.35675
AT1G65390	signal transduction	UP	Chr1	24292477..24294631 forward	24292477	24294631	forward	YES	5.61525
AT1G66350	transcription factor activity	UP	Chr1	24748194..24750043 forward	24748194	24750043	forward	YES	5.15984
AT1G70780	unknown	UP	Chr1	26695165..26696392 reverse	26695165	26696392	reverse	YES	3.21349
AT1G71697	response to wounding	UP	Chr1	26971222..26973464 forward	26971222	26973464	forward	YES	2.93642
AT1G72416	metal ion binding	UP	Chr1	27258828..27260291 reverse	27258828	27260291	reverse	YES	2.64959
AT1G72520	defense response	UP	Chr1	27308514..27312754 forward	27308514	27312754	forward	YES	2.59713
AT1G75230	DNA repair	UP	Chr1	28234348..28236741 forward	28234348	28236741	forward	YES	1.67314
AT1G75860	unknown	UP	Chr1	28484162..28485951 reverse	28484162	28485951	reverse	YES	1.42393
AT1G76070	defense response	UP	Chr1	28546381..28547611 forward	28546381	28547611	forward	YES	1.36227
AT1G78280	regulation of transcription	UP	Chr1	29452554..29457373 forward	29452554	29457373	forward	YES	0.452507
AT2G01450	kinase activity	UP	Chr2	199510..203126 reverse	199510	203126	reverse	YES	19.0146
AT2G01940	regulation of transcription	DOWN	Chr2	432274..435077 forward	432274	435077	forward	YES	18.7826
AT2G06050	catalytic activity	UP	Chr2	2359113..2362302 reverse	2359113	2362302	reverse	YES	16.8554
AT2G17840	defense response	UP	Chr2	7755604..7757852 reverse	7755604	7757852	reverse	YES	11.4598
AT2G22870	GTP binding	UP	Chr2	9739456..9741104 forward	9739456	9741104	forward	YES	9.47658
AT2G23120	responsive activity	UP	Chr2	9842042..9842634 forward	9842042	9842634	forward	YES	9.37505
AT2G24330	unknown	UP	Chr2	10347159..10349825 reverse	10347159	10349825	reverse	YES	8.86786
AT2G45820	protein binding	UP	Chr2	18862952..18864691 reverse	18862952	18864691	reverse	YES	0.352992
AT2G46830	regulation of transcription	DOWN	Chr2	19245671..19248914 forward	19245671	19248914	forward	YES	-0.031231
AT3G02380	transcription factor activity	DOWN	Chr3	487235..488693 reverse	487235	488693	reverse	NO
AT3G03050	cell wall biogenesis	UP	Chr3	687051..691898 forward	687051	691898	forward	NO
AT3G19240	protein binding	UP	Chr3	6664249..6666558 forward	6664249	6666558	forward	NO
AT3G19970	response to wounding	UP	Chr3	6958647..6961652 forward	6958647	6961652	forward	NO
AT3G21070	kinase activity	UP	Chr3	7380190..7383980 reverse	7380190	7383980	reverse	NO
AT3G21260	glycolipid transport	DOWN	Chr3	7464019..7465785 reverse	7464019	7465785	reverse	NO
AT3G25760	biosynthetic process	UP	Chr3	9403882..9405250 forward	9403882	9405250	forward	NO
AT3G26980	protein binding	UP	Chr3	9946165..9948040 reverse	9946165	9948040	reverse	NO
AT3G27350	unknown	DOWN	Chr3	10125658..10127992 forward	10125658	10127992	forward	NO
AT3G30720	unknown	DOWN	Chr3	12349046..12349832 forward	12349046	12349832	forward	NO
AT3G44190	electron carrier activity	UP	Chr3	15901796..15903608 reverse	15901796	15903608	reverse	NO
AT3G50970	defense response	UP	Chr3	18940776..18941554 forward	18940776	18941554	forward	NO
AT3G54020	biosynthetic process	UP	Chr3	20005732..20008254 forward	20005732	20008254	forward	NO
AT3G55430	metabolic process	UP	Chr3	20549598..20552215 reverse	20549598	20552215	reverse	NO
AT3G55840	defense response	UP	Chr3	20716994..20718866 reverse	20716994	20718866	reverse	NO
AT3G57930	unknown	UP	Chr3	21447106..21448690 reverse	21447106	21448690	reverse	NO
AT3G59350	kinase activity	UP	Chr3	21932524..21935192 forward	21932524	21935192	forward	NO
AT3G61640	responsive activity	UP	Chr3	22810040..22810747 reverse	22810040	22810747	reverse	NO
AT3G62630	unknown	DOWN	Chr3	23163746..23165195 reverse	23163746	23165195	reverse	NO
AT4G08170	catalytic activity	UP	Chr4	5163398..5167179 reverse	5163398	5167179	reverse	NO
AT4G12720	photosynthesis	UP	Chr4	7487300..7490077 forward	7487300	7490077	forward	NO
AT4G16500	enzyme regulator activity	UP	Chr4	9301387..9302022 reverse	9301387	9302022	reverse	NO
AT4G17230	regulation of transcription	UP	Chr4	9660984..9663774 reverse	9660984	9663774	reverse	NO
AT4G17615	signal transduction	UP	Chr4	9816451..9819312 forward	9816451	9819312	forward	NO
AT4G18010	signal transduction	UP	Chr4	9991011..9994420 reverse	9991011	9994420	reverse	NO
AT4G18070	unknown	UP	Chr4	10030631..10032963 forward	10030631	10032963	forward	NO
AT4G21570	unknown	UP	Chr4	11470882..11472981 reverse	11470882	11472981	reverse	NO
AT4G22590	catalytic activity	UP	Chr4	11893498..11896480 reverse	11893498	11896480	reverse	NO
AT4G22780	metabolic process	UP	Chr4	11968275..11971149 reverse	11968275	11971149	reverse	NO
AT4G23060	protein binding	UP	Chr4	12087202..12090575 forward	12087202	12090575	forward	NO
AT4G24370	unknown	UP	Chr4	12611395..12612131 reverse	12611395	12612131	reverse	NO
AT4G29670	oxidoreductase activity	UP	Chr4	14535541..14537250 reverse	14535541	14537250	reverse	NO
AT4G31780	transferase activity	UP	Chr4	15373998..15377134 forward	15373998	15377134	forward	NO
AT4G31800	regulation of transcription	UP	Chr4	15383200..15385029 forward	15383200	15385029	forward	NO
AT4G35985	unknown	UP	Chr4	17032267..17033862 reverse	17032267	17033862	reverse	NO
AT4G36020	regulation of transcription	UP	Chr4	17043111..17044396 reverse	17043111	17044396	reverse	NO
AT5G05140	transcription regulator activity	UP	Chr5	1519912..1522667 forward	1519912	1522667	forward	NO
AT5G07920	kinase activity	UP	Chr5	2524777..2529330 reverse	2524777	2529330	reverse	NO
AT5G09250	regulation of transcription	UP	Chr5	2875231..2876575 reverse	2875231	2876575	reverse	NO
AT5G10150	unknown	DOWN	Chr5	3181982..3183865 reverse	3181982	3183865	reverse	NO
AT5G13190	protein binding	UP	Chr5	4204816..4206405 reverse	4204816	4206405	reverse	NO
AT5G13200	unknown	UP	Chr5	4207003..4208289 forward	4207003	4208289	forward	NO
AT5G15950	biosynthetic process	DOWN	Chr5	5205868..5208036 forward	5205868	5208036	forward	NO
AT5G16910	cell wall biogenesis	UP	Chr5	5561678..5565580 forward	5561678	5565580	forward	NO
AT5G18400	protein binding	UP	Chr5	6092681..6095053 reverse	6092681	6095053	reverse	NO
AT5G22630	metabolic process	UP	Chr5	7524341..7526160 forward	7524341	7526160	forward	NO
AT5G26030	heme biosynthetic process	UP	Chr5	9096459..9099185 forward	9096459	9099185	forward	NO
AT5G26770	unknown	UP	Chr5	9407719..9410117 reverse	9407719	9410117	reverse	NO
AT5G27520	signal transduction	UP	Chr5	9714381..9716354 reverse	9714381	9716354	reverse	NO
AT5G39660	regulation of transcription	DOWN	Chr5	15878698..15881044 forward	15878698	15881044	forward	NO
AT5G41670	oxidation-reduction process	UP	Chr5	16665282..16667171 reverse	16665282	16667171	reverse	NO
AT5G42570	protein transport	UP	Chr5	17021309..17022583 reverse	17021309	17022583	reverse	NO
AT5G42650	metabolic process	UP	Chr5	17097594..17099395 reverse	17097594	17099395	reverse	NO
AT5G47240	response to wounding	UP	Chr5	19183600..19185644 forward	19183600	19185644	forward	NO
AT5G52410	unknown	UP	Chr5	21275955..21279444 forward	21275955	21279444	forward	NO
AT5G52882	DNA repair	UP	Chr5	21433878..21438659 reverse	21433878	21438659	reverse	NO
AT5G53050	catalytic activity	UP	Chr5	21510094..21513576 reverse	21510094	21513576	reverse	NO
AT5G53750	response to wounding	UP	Chr5	21817365..21818843 forward	21817365	21818843	forward	NO
AT5G54170	lipid binding	UP	Chr5	21984877..21987208 reverse	21984877	21987208	reverse	NO
AT5G56980	unknown	UP	Chr5	23056079..23057742 reverse	23056079	23057742	reverse	NO
AT5G57015	kinase activity	UP	Chr5	23071096..23074843 forward	23071096	23074843	forward	NO
AT5G57340	unknown	DOWN	Chr5	23226085..23229282 forward	23226085	23229282	forward	NO
AT5G61780	nuclease activity	UP	Chr5	24821257..24826969 forward	24821257	24826969	forward	NO
AT5G62130	unknown	DOWN	Chr5	24950263..24953232 reverse	24950263	24953232	reverse	NO
AT5G62350	enzyme inhibitor activity	UP	Chr5	25037425..25038362 forward	25037425	25038362	forward	NO
AT5G63770	kinase activity	UP	Chr5	25518640..25523621 forward	25518640	25523621	forward	NO
AT5G66210	kinase activity	UP	Chr5	26456284..26459631 reverse	26456284	26459631	reverse	NO
AT5G67300	defense response	UP	Chr5	26854021..26856006 forward	26854021	26856006	forward	NO

### Sheet: WT x TL1-2p
Gene name	Function (GO term)	Regulation	Chromosome	Locus	Start	End	Strand	On the Chr with Junction	Distance from junction site [Mb]
AT1G01430	synthesis of secondary wall	DOWN	Chr1	156800..158655 reverse	156800	158655	reverse	YES	29.7513
AT1G23130	defense response	UP	Chr1	8200382..8201235 forward	8200382	8201235	forward	YES	21.7087
AT1G57610	unknown	UP	Chr1	21337208..21338756 reverse	21337208	21338756	reverse	YES	8.57116
AT1G66350	transcription factor activity	UP	Chr1	24748194..24750043 forward	24748194	24750043	forward	YES	5.15987
AT1G72416	metal ion binding	UP	Chr1	27258828..27260291 reverse	27258828	27260291	reverse	YES	2.64963
AT1G75860	unknown	UP	Chr1	28484162..28485951 reverse	28484162	28485951	reverse	YES	1.42397
AT2G01940	regulation of transcription	DOWN	Chr2	432274..435077 forward	432274	435077	forward	YES	18.7826
AT2G25510	unknown	UP	Chr2	10856371..10857156 forward	10856371	10857156	forward	YES	8.36053
AT2G27510	electron transport chain	UP	Chr2	11758078..11759476 reverse	11758078	11759476	reverse	YES	7.45821
AT2G31200	actin binding	UP	Chr2	13293985..13295410 forward	13293985	13295410	forward	YES	5.92227
AT2G38310	receptor activity	UP	Chr2	16050062..16051168 forward	16050062	16051168	forward	YES	3.16651
AT2G42190	unknown	DOWN	Chr2	17582868..17584194 forward	17582868	17584194	forward	YES	1.63349
AT2G46520	protein transporter activity	UP	Chr2	19096767..19100272 forward	19096767	19100272	forward	YES	0.117411
AT3G01080	transcription factor activity	UP	Chr3	25506..27449 forward	25506	27449	forward	NO
AT3G62630	unknown	DOWN	Chr3	23163746..23165195 reverse	23163746	23165195	reverse	NO
AT4G03450	defense response	UP	Chr4	1529445..1531780 reverse	1529445	1531780	reverse	NO
AT4G08170	catalytic activity	UP	Chr4	5163398..5167179 reverse	5163398	5167179	reverse	NO
AT5G12890	transferase activity	UP	Chr5	4069576..4071227 reverse	4069576	4071227	reverse	NO
AT5G23510	unknown	UP	Chr5	7926944..7929338 forward	7926944	7929338	forward	NO
AT5G38140	regulation of transcription	DOWN	Chr5	15220207..15222272 reverse	15220207	15222272	reverse	NO
AT5G42530	unknown	UP	Chr5	17004737..17005393 reverse	17004737	17005393	reverse	NO
AT5G52882	DNA repair	UP	Chr5	21433878..21438659 reverse	21433878	21438659	reverse	NO
AT5G56100	unknown	DOWN	Chr5	22717114..22717751 forward	22717114	22717751	forward	NO
AT5G62350	enzyme inhibitor activity	UP	Chr5	25037425..25038362 forward	25037425	25038362	forward	NO

### Sheet: WT x TL1-5
Gene name	Function (GO term)	Regulation	Chromosome	Locus	Start	End	Strand	On the Chr with Junction	Distance from junction site
AT1G23130	defense response	UP	Chr1	8200382..8201235 forward	8200382	8201235	forward	YES	21.722
AT1G72416	metal ion binding	UP	Chr1	27258828..27260291 reverse	27258828	27260291	reverse	YES	2.66297
AT5G52882	DNA repair	UP	Chr5	21433878..21438659 reverse	21433878	21438659	reverse	YES	4.40854
