## Supplementary Table S2 for "Chromosome engineering points to the *cis*-acting mechanism of chromosome arm-specific telomere length setting and robustness of plant phenotype, chromatin structure and gene expression"

### Sheet: H3K27me3
Table S2: Differential binding analysis
WT vs.TL1-2d
Chromosome	On the Chr with Junction	Start	End	Distance from junction site [Mb]	Conc	WT	TL1-2d	Fold	p.value	FDR
1	YES	474462	474862	29.4354	4.77221	3.30248	5.48499	-1.02357	1.50822e-05	0.0196421
1	YES	1803518	1803918	28.1064	5.50508	4.7714	5.9891	-0.885139	2.32614e-05	0.0208151
1	YES	3071493	3071893	26.8384	5.95248	5.28824	6.40558	-0.82427	4.45458e-05	0.0263678
1	YES	3123135	3123535	26.7867	5.1361	4.076	5.74055	-0.968526	2.88014e-05	0.0210988
1	YES	10387576	10387976	19.5223	4.37515	3.08697	5.04466	-0.883234	0.000165433	0.048786
1	YES	11140580	11140980	18.7693	5.21622	3.94703	5.8808	-0.970261	3.99861e-05	0.0263678
1	YES	19074446	19074846	10.8354	6.03493	5.44177	6.45404	-0.77077	8.05718e-05	0.0377753
1	YES	19963617	19964017	9.94626	4.8691	2.65206	5.70496	-0.872195	4.35329e-05	0.0263678
1	YES	24163148	24163548	5.74673	4.93231	3.83824	5.54731	-0.901242	0.000128274	0.0470876
1	YES	25155728	25156128	4.75415	5.30726	4.48711	5.82692	-0.855025	0.000118673	0.0470876
1	YES	28305395	28305795	1.60448	5.4317	4.57721	5.9647	-0.855924	0.00014089	0.0485698
2	YES	7626480	7626880	11.5912	5.30529	4.43432	5.84454	-0.947483	1.87874e-05	0.0206928
2	YES	9728857	9729257	9.48883	5.69484	4.97866	6.17126	-0.854146	6.99626e-05	0.034168
2	YES	18503193	18503593	0.71449	5.56273	4.73392	6.08579	-0.929858	1.39497e-05	0.0196421
3	NO	2252063	2252463	×	5.37423	4.57643	5.88496	-0.864467	9.15292e-05	0.0412621
3	NO	2940500	2940900	×	5.55423	4.62249	6.1157	-0.870949	0.000158838	0.048786
3	NO	6170693	6171093	×	5.02078	3.77285	5.67975	-1.08133	3.52058e-06	0.00795734
3	NO	11191976	11192376	×	5.6116	4.81373	6.12236	-0.841267	0.000166607	0.048786
3	NO	16229571	16229971	×	4.88296	3.69066	5.52673	-0.890203	0.000163205	0.048786
3	NO	22973779	22974179	×	4.525	3.01236	5.24705	-0.957446	4.49924e-05	0.0263678
3	NO	23313759	23314159	×	4.69337	2.94249	5.46135	-1.10649	2.7828e-06	0.00795734
4	NO	9012680	9013080	×	5.35617	4.46938	5.90133	-0.882134	0.000111021	0.0470876
4	NO	10118827	10119227	×	4.22695	2.06376	5.05619	-0.935154	2.57849e-05	0.0208151
4	NO	10616036	10616436	×	5.97682	5.35302	6.41089	-0.783427	0.000158396	0.048786
4	NO	13802619	13803019	×	5.60031	4.78884	6.11653	-0.934694	1.049e-05	0.0175647
4	NO	14471913	14472313	×	5.26642	4.02701	5.9231	-1.07478	4.07337e-06	0.00795734
4	NO	16983684	16984084	×	4.0308	1.46368	4.90363	-1.04964	2.19505e-06	0.00795734
5	NO	257857	258257	×	5.73895	5.05127	6.20273	-0.821599	6.18936e-05	0.0315415
5	NO	1302044	1302444	×	4.90555	3.83276	5.51398	-0.97605	2.66383e-05	0.0208151
5	NO	1623770	1624170	×	4.87006	3.41841	5.57882	-0.874014	0.000170653	0.048786
5	NO	2916369	2916769	×	5.60805	4.96372	6.05188	-0.797415	0.000123695	0.0470876
5	NO	3750058	3750458	×	5.67889	3.91623	6.44892	-1.09038	3.54056e-06	0.00795734
5	NO	5771840	5772240	×	5.29059	4.37719	5.84549	-0.873253	0.000132573	0.0470876
5	NO	6530127	6530527	×	4.37355	2.03382	5.22351	-0.917565	2.11854e-05	0.0206928
5	NO	16785915	16786315	×	5.77106	5.12255	6.21685	-0.784894	0.000159033	0.048786
5	NO	17224470	17224870	×	5.23728	4.16383	5.84592	-0.949058	5.00042e-05	0.0266409
5	NO	17591144	17591544	×	5.53004	4.63218	6.07929	-0.87284	0.000131271	0.0470876
5	NO	19296847	19297247	×	5.27746	4.31245	5.85057	-1.03914	3.58703e-06	0.00795734
5	NO	26089727	26090127	×	5.2736	4.41121	5.80961	-0.875392	0.000113139	0.0470876
TL1-2d vs. TL1-2p
Chromosome	On the Chr with Junction	Start	End	Distance from junction site [Mb]	Conc	TL1-2d	TL1-2p	Fold	p.value	FDR
5	NO	3750058	3750458	×	5.67295	6.44892	3.8754	1.475	2.78954e-06	0.0448614

### Sheet: H3K4me1
Table S2: Differential binding analysis
TL1-2d vs. TL1-2p
Chromosome	On the Chr with Junction	Start	End	Distance from junction site [Mb]	Conc	TL1-2d	TL1-2p	Fold	p.value	FDR
3	NO	2891907	2892307	×	3.55545	0	4.53945	-0.00111132	3.61163e-06	0.0322593
3	NO	2668467	2668867	×	3.29709	0	4.29709	-0.00102568	3.83377e-06	0.0322593

### Sheet: H3K56ac
Table S2: Differential binding analysis
WT vs. TL1-2d
Chromosome	On the Chr with Junction	Start	End	Distance from junction site [Mb]	Conc	WT	TL1-2d	Fold	p.value	FDR
2	YES	6962382	6962782	12.2553	5.49812	6.48758	0	0.00489019	2.35133e-06	0.0402007
TL1-2d vs. TL1-2p
Chromosome	On the Chr with Junction	Start	End	Distance from junction site [Mb]	Conc	WT	TL1-5	Fold	p,value	FDR
2	NO	19163687	19164087	×	6.2398	7.2398	0	9.15896	1.34717e-09	2.30325e-05
TL1-2d vs. TL1-5
Chromosome	On the Chr with Junction	Start	End	Distance from junction site [Mb]	Conc	TL1-2d	TL1-5	Fold	p,value	FDR
1	YES	25723978	25724378	10,75 [TL1-2d] and 10,76 [TL1-5]	5.00744	0.132965	5.98264	-2.22746	4.48889e-06	0.0255822
2	NO	19163687	19164087	×	5.66736	6.66736	0	8.26746	1.28548e-08	0.000219779
2	NO	6962382	6962782	×	5.32655	0	6.31468	-2.76889	4.21893e-06	0.0255822
TL1-5 vs. TL1-2p
Chromosome	On the Chr with Junction	Start	End	Distance from junction site [Mb]	Conc	TL1-5	TL1-2p	Fold	p,value	FDR
2	NO	19163687	19164087	×	5.54251	0	6.54251	-8.05338	2.10092e-08	0.000359194
