## Supplementary Table S3 for "Chromosome engineering points to the *cis*-acting mechanism of chromosome arm-specific telomere length setting and robustness of plant phenotype, chromatin structure and gene expression"

### Sheet: List1
Table S3: Number of plants analyzed
	Telomere restriction fragment (TRF) analysis
	Plant line		Wt	TL1-2d	WL1-2p	TL1-5
	Generation	T4	3	6	5	4
		T5	16	24	26	18
		T6	6	6	6	6
	Primer extension telomere repeat amplification (PETRA)
	Plant line		Wt	TL1-2d	WL1-2p	TL1-5
	Generation	T4	10	7	7	7
		T5	11	5	5	6
		T6	6	4	4	6
	Chromosome arm	Count of plants
	1R	78
	2R	59
	5R	46
	RNAseq
	Plant line/Generation	Wt	TL1-2d	WL1-2p	TL1-5
	T5	4	7	6	5
