## Supplementary Table S4 for "Chromosome engineering points to the *cis*-acting mechanism of chromosome arm-specific telomere length setting and robustness of plant phenotype, chromatin structure and gene expression"

### Sheet: List1
Table S4: List of primers
	type of analysis	target site	type of primer	sequence (5´ → 3´)	references
	genotyping	WT Chr1 (for TL1-2)	WT Chr1 (1-2) Fw	ACGTGTAAACTGGGCCTAAGC	Beying et al. (2020)
			WT Chr1 (1-2) Rev	AGCCCAAAACATGTTTCGACG
		WT Chr2	WT Chr2 Fw	CATCGCACCTACCCTGAATCATC
			WT Chr2 Rev	CACTGTCCTTTGATGTCTATATCGC
		WT Chr1 (for TL1-5)	WT Chr1 (1-5) Fw	TCTGCCATCGGAGCAAAGTC
			WT Chr1 (1-5) Rev	ACGTGTAAACTGGGCCTAAGC
		WT Chr5	WT Chr5 Fw	TCTATATTTCGACTCCGCCACTG
			WT Chr5 Rev	TCGGTGCATCCACATCATTTAC
		TL1-2d/p Chr1	TL1-2d J1 Fw	ACGTGTAAACTGGGCCTAAGC
			TL1-2d J1 Rev	CACTGTCCTTTGATGTCTATATCGC
		TL1-2d/p Chr2	TL1-2d J2 Fw	CATCGCACCTACCCTGAATCATC
			TL1-2d J2 Rev	AGCCCAAAACATGTTTCGACG
		TL1-5 Chr1	TL1-5 J1 Fw	TCTGCCATCGGAGCAAAGTC
			TL1-5 J1 Rev	TCGGTGCATCCACATCATTTAC
		TL1-5 Chr5	TL1-5 J2 Fw	TCTATATTTCGACTCCGCCACTG
			TL1-5 J2 Rev	ACCAAAGATTGATGCCGGTTCTG
	TRF & PETRA	synthesis of hybridization probe	PLTelC	TGTTAGGTATCCCTAAACCCTAAACCCTAAACCCTAAACCCTAAAACA	Adamusová et al. (2020)
			PLTelG	ACACTAAGGTTTAGGGTTTAGGGTTTAGGGTTTAGGGTTAGTGT
	PETRA	3' overhang	PETRA-A	CTCTAGACTGTGAGACTTGGACTAC	Heacock et al. (2004)
			PETRA-T	TCTAGACTGTGAGACTTGGACTACCCTAAACCCT
		long arm of Chr1	1R	CTATTGCCAGAACCTTGATATTCAT
		long arm of Chr2	2R	CAACATGGCCCATTTAAGATTGAACGGG
		long arm of Chr5	5R	CAGGACGTGTGAAACAGAAACTACA
	References:
	Beying, N., Schmidt, C., Pacher, M., Houben, A., and Puchta, H. (2020). CRISPR-Cas9-mediated induction of heritable chromosomal translocations in Arabidopsis. Nature Plants 6:638-645.
	Adamusová, K., S. Khosravi, S. Fujimoto, A. Houben, S. Matsunaga, J. Fajkus, and M. Fojtová ( 2020). Two combinatorial patterns of telomere histone marks in plants with canonical and non-canonical telomere repeats. The Plant Journal 102: 678–687.
	Heacock, M., E. Spangler, K. Riha, J. Puizina, and D. E. Shippen. (2004). Molecular analysis of telomere fusions in Arabidopsis: multiple pathways for chromosome end-joining. The EMBO Journal 23: 2304–2313.
